# NanoNERF: A nanoscale NERF blaster replica made of DNA

**DOI:** 10.1101/2023.10.02.560388

**Authors:** Lauren P. Takiguchi, Mark B. Rober, Jocelyn G. Olvera, Amanda L. Wacker, Ryan J. Fantasia, Boyu Liu, Wade Shipley, Andrea Tao, Pallav Kosuri

## Abstract

We used DNA origami to create NanoNERF, the world’s smallest NERF blaster replica (Figure 1). We based our design on the NERF model *Maverick Rev-6*, and scaled the dimensions down three million times. NanoNERF is planar and measures ∼100 nm in length, with a length-to-width ratio closely resembling the original toy. Here, we describe the design, prototyping, and validation pipeline used to create the NanoNERF. We also discuss potential applications to motivate the creation of future nanoscale blasters with a firing functionality.
