## Supplementary material for "NanoNERF: A nanoscale NERF blaster replica made of DNA": nanoMaverick.csv

Start	End	Sequence	Length	Color
1[256]	2[248]	GAAAAATCTCATCAAGAGTAATCT	24	#cc0000
11[184]	12[192]	GAACCACCACCAGAGCCCACCGGA	24	#cc0000
7[128]	9[127]	ACAGGAATTAATATTTTGTTAAATCGTAAC	30	#cc0000
0[239]	1[223]	TTAGGAATACCACATTCAACTAATTAAGAAC	31	#cc0000
2[207]	0[208]	AAAGCTGCATTACCTTATGCGATTTGCAGATA	32	#cc0000
12[47]	10[48]	TACGAGCCCAGCTGGCGAAAGGGGTCAGGCTG	32	#cc0000
3[32]	5[31]	TGAATATCAATAAATCATACAGAAGCCTCA	30	#cc0000
8[111]	6[112]	TTAAATTTTTGATAATCAGAAAAGCAAAAGGG	32	#cc0000
0[79]	1[63]	ATAGTAAAATGTTTAGACTGGATAGAGAATGA	32	#cc0000
9[32]	11[30]	AGCGAGTTTGGGAAGGGCGATCTCTTCGC	29	#cc0000
12[276]	10[272]	ATCGGCATTTTCGATAAATCCTCATTAACCGTTCC	35	#cc0000
21[256]	23[260]	TAAAGGGATAGAGCTTGACGGGGAAGCCCAATAATAA	37	#cc0000
7[96]	9[95]	TACCCCGGTTGTTAAATCAGCTCAATGGGATA	32	#cc0000
4[239]	2[240]	CAAAAGAAGAACCGAACTGACCAATGACAAGA	32	#cc0000
6[47]	4[48]	TTAATGCCAAGCTAAATCGGTTGTTAGTAGCA	32	#cc0000
23[261]	22[272]	GAGCAAGAAACAATGAAAAGAAAAGT	26	#cc0000
8[79]	6[80]	ACCAATAGAAAACTAGCATGTCATCACCAT	30	#cc0000
12[175]	11[183]	GCCGCCACTCAGAGCCGCCACCA	23	#cc0000
13[37]	12[48]	AGCCTGGGCACTGCCCGCTACACAACA	27	#cc0000
20[286]	22[288]	CCCAAAAACAAAGTTACCAGAAGACCGAAGC	31	#cc0000
1[160]	2[144]	GGGCTTGAAAACACCAGAACGAGTAAGACTTC	32	#cc0000
2[71]	3[64]	AGAGTACCTTTAATTGATGTTTTAA	25	#cc0000
16[286]	18[288]	AGCCAGCTATTGACGGAAATTATAATCAATA	31	#cc0000
17[304]	16[296]	GGTGAATTCCGACTTGAGCCATTT	24	#cc0000
3[160]	4[144]	ATTGTGTCGAGATTTGTATCATCGCCATTAGA	32	#cc0000
0[111]	1[95]	TTTTGCAAAAGAAGTTTTGCCAGATACCCTGA	32	#cc0000
4[111]	2[112]	GCTATATTATATAACAGTTGATTCTTCAAAGC	32	#cc0000
2[79]	0[80]	AGGATTAGCAAAAATCAGGTCTTGGGGGTA	30	#cc0000
9[160]	10[144]	TATTCTGACCCCCTGCCTATTTCGACGACGAC	32	#cc0000
13[133]	12[144]	GGGCGCCAGGGTGGTTTTTGGTCGACT	27	#cc0000
15[206]	14[208]	GAACGTGGACGGAACAAG	18	#cc0000
6[111]	4[112]	TGAGAAAGTTTCAACGCAAGGATACCTGTTTA	32	#cc0000
4[47]	2[48]	TTAACATCAATGCTGTAGCTCAACCTCCTTTT	32	#cc0000
4[175]	3[183]	GTACAACGGAAATCCGCGACCTG	23	#cc0000
5[15]	4[9]	TAAGCAATAGCAAGGCAAAGAATT	24	#cc0000
5[32]	7[31]	GAGCATAGGAGAGGGTAGCTATTGCCTGAG	30	#cc0000
8[304]	9[294]	GGAGGTTTAGTACCGCCACCCTCAGAGCCCGGAATAGGTG	40	#cc0000
4[290]	5[295]	GGTAAAATACGTGAGGAAGTTTCCATT	27	#cc0000
5[160]	6[144]	AGGCTTGCCATAACCGATATATTCGCAATGCC	32	#cc0000
6[235]	8[216]	AGGTGAATTTCTTAAACAGTTAGTAAATGAATTTTCAGGGATAGCAAGC	49	#cc0000
1[224]	3[223]	TGGCTCATTCATTACCCAAATCCGGTCAAT	30	#cc0000
5[96]	7[95]	AGCCTTTAGCCGGAGACAGTCAAAATCATATG	32	#cc0000
4[207]	2[208]	CCCCCAGCCGGAACGAGGCGCAGAAACGTAAC	32	#cc0000
14[239]	12[240]	AGGGTTGACCGAAATCGGCAAAATTAGCGTTT	32	#cc0000
18[309]	17[303]	GTTTATTTTGTCACTCATTAAA	22	#cc0000
20[271]	18[272]	ATGATTAAAGAAAATACATACATAATATGGTT	32	#cc0000
7[192]	8[176]	AAAGTTTTTACCGTAACACTGAGTTTCGTCA	31	#cc0000
17[257]	19[256]	CCGATTGCCAAAGACAAAAGGGCGTATGTTAG	32	#cc0000
7[248]	9[255]	CTAAACAACTTTCAACAACCGCCACCCTCAGATAAGTGCC	40	#cc0000
8[143]	7[159]	TGTAAACGGATTGTATAAGCAAATGCATTCCA	32	#cc0000
9[216]	11[223]	ATTAGCGGGGTTTTGCTGGTAATAAGTTTTAGGAGGTT	38	#cc0000
10[143]	9[159]	AGTATCGGCTGCCAGTTTGAGGGGGAACCTAT	32	#cc0000
6[271]	4[272]	AGCCTTTACTAAAGACTTTTTCATAATGCC	30	#cc0000
10[291]	11[287]	TCTCTGAATTTAAGCCAGAA	20	#cc0000
14[167]	15[167]	CCCTGTGAGACGGGCAGCCCTTCACCGCCTGG	32	#cc0000
3[224]	5[228]	CATAAGGTACACTAAAACACTCAGACAGCATCGG	34	#cc0000
5[229]	4[240]	AACGAGGGTAGCAACGGCTGAAAGAGG	27	#cc0000
11[224]	13[223]	GAGGCAGTTCATAATCAAAATCTGTTTGAT	30	#cc0000
2[143]	1[159]	AAATATCGTTAAGAGGAAGCCCGAAGTAAATT	32	#cc0000
12[204]	11[215]	AGCCACGCCGCCAGCATTGAC	21	#cc0000
12[239]	10[240]	GCCATCTTGTCAGACGATTGGCCTATGATACA	32	#cc0000
3[257]	5[255]	AGGACAGGGCACCAACCTAAAACACAGAGGC	31	#cc0000
7[56]	9[63]	GATGAACGGTAATCGTGAACGCCATCAAAAATCTCCGTGG	40	#cc0000
12[191]	13[199]	ACCGCCTCCCACGCTGGTTTGCCC	24	#cc0000
2[47]	0[48]	GATAAGAGAAACAGTTCAGAAAACGCGTCCAA	32	#cc0000
11[160]	13[164]	CACCACCCCCTCAGAACCGCCACCCTTTTCACCAGAG	37	#cc0000
5[192]	7[191]	GGGATCGTGCGCCGACAATGACAAAACGATCT	32	#cc0000
13[224]	15[231]	GGTGGTTGTGTTGTTCCAGTTTTCCAACGTCAAAGGG	37	#cc0000
8[47]	6[48]	TCTGGCCTAGCAAACAAGAGAATCCTGATAAA	32	#cc0000
0[271]	1[255]	TATTACAGGTAGAAAGATTCATCAGTTGGGAA	32	#cc0000
8[175]	6[176]	CCAGTACACCTCATAGTTAGCGTCAACCAT	30	#cc0000
12[71]	13[67]	ATCCGCTCACAATTCCTTCCAGTCGGGA	28	#cc0000
15[272]	13[276]	CCGGAAACAATCAGTAGCGACAGACCTTTAGCGTCAG	37	#cc0000
2[271]	0[272]	GCTGACCTTACGTTAATAAAACGACAACAT	30	#cc0000
7[160]	8[144]	CAGACAGCAACTACAACGCCTGTAATTTAAAT	32	#cc0000
8[239]	6[236]	CCTCATTTTCTGTATGGGATTTTGAGCTTGCTTTCG	36	#cc0000
1[192]	3[191]	CATTGTGATCATTCAGTGAATAAGCTCCATGT	32	#cc0000
3[96]	5[95]	TTCATTCCTTCATTTGGGGCGCGAGCGGGAGA	32	#cc0000
13[68]	12[80]	AACCTGTCGTGCCAGCTGCCTGTGTG	26	#cc0000
0[143]	1[127]	GACGACGATAAAAACCAAAATAGATTGCATC	31	#cc0000
6[143]	5[159]	TGAGTAATCTCATATATTTTAAATGGTCGCTG	32	#cc0000
12[103]	13[101]	TGGTCATAGCTGTTTCATTAATGAATCGGC	30	#cc0000
22[271]	20[272]	AAGCGATTGCCCCCAGATAGCCGAGAACTGGC	32	#cc0000
8[271]	6[272]	ACCCTCAGAGTTTCAGCGGAGTGCAAAAGG	30	#cc0000
10[79]	8[80]	ACCAGGCAGGCGGATTGACCGTATTTTTTA	30	#cc0000
12[79]	10[80]	AAATTGTTATTAAGTTGGGTAACGCCGGAA	30	#cc0000
5[65]	6[56]	ATTATGATATTCAACCGTTCTAG	23	#cc0000
12[263]	13[255]	GTCATAGCCCCCTTATCCCTTATA	24	#cc0000
1[128]	3[127]	AAAAAGACGTTTTAATTCGAGCCCAATTCT	30	#cc0000
12[111]	10[112]	CGTAATCATCACGACGTTGTAAAAACTCCAGC	32	#cc0000
3[192]	5[191]	TACTTAGCGATTATACCAAGCGCGGCTTTTGC	32	#cc0000
17[236]	16[232]	TTTTGGGGTCGAACCATCACCCAAATCA	28	#cc0000
12[143]	11[159]	CTAGAGGAAGCTTGCATGCCTGCACTCAGAGC	32	#cc0000
4[271]	2[272]	ACTACGAAATGAACGGTGTACAGTAGGCTG	30	#cc0000
15[256]	17[256]	GGCACCATCCATTCCACTACGTGAGACATTCAA	33	#cc0000
18[271]	15[271]	TACCAGCGAGGGAGGGAAGGTAAAAAAATCACCAGTAGCATAGCAAGG	48	#cc0000
23[233]	22[239]	GAGAAAGGAAGGGAAAAGCCGGCG	24	#cc0000
2[103]	3[95]	CCGGAAGCAAACTCCACTGGAAGT	24	#cc0000
4[79]	2[80]	AGGTGGCAACTAAAGTACGGTGTACAGGTC	30	#cc0000
14[288]	16[287]	CAGCACCGTGTCACCAATGAAACCAGGGAATTAG	34	#cc0000
2[239]	0[240]	ACCGGATATTATACCAGTCAGGACGTTGAGAT	32	#cc0000
3[65]	5[64]	ATATGCATCAATTCTACTAATAGACCAAAAAC	32	#cc0000
11[31]	12[29]	TATTACGCGGAAGCATAA	18	#cc0000
15[232]	14[240]	CGAAAAACCGTCTATCCCCGAGAT	24	#cc0000
14[207]	12[205]	AGTCCACTCAGCAGGCGAAAATCCACCGGAACCAG	35	#cc0000
4[143]	3[151]	TACATTTCAGTAGATTTAGTTTGA	24	#cc0000
19[257]	21[255]	CAAACGTGACTCCTTATTACGCACGGAACCC	31	#cc0000
3[128]	5[127]	GCGAACGGCAAATGGTCAATAAAAAATTTT	30	#cc0000
6[207]	4[208]	CGATAGTTCACCCTCAGCAGCGAAATCTTTGA	32	#cc0000
9[128]	11[127]	CGTGCATCCTCAGGAAGATCGCCGACGGCC	30	#cc0000
13[102]	12[112]	CAACGCGCGGGGAGAGGCCTCGAATT	26	#cc0000
13[256]	15[255]	AATGTTTGATCAACAAAAGAATAGAGGGCGAT	32	#cc0000
5[256]	6[248]	TTTGAGGAATTGTATCGGTTTATC	24	#cc0000
13[165]	12[176]	AGAGTTGCAGCAAGCGGTCCTCAGA	25	#cc0000
7[288]	6[301]	AAGGAACAACTAAAGGAATTGCGATTTCACGTTGA	35	#cc0000
15[40]	14[40]	TAATGAGTGAGCTAACTGCGTTGCGCTGTGCC	32	#cc0000
10[111]	8[112]	CAGCTTTCTGGTGTAGATGGGCGCAATTCGCA	32	#cc0000
9[64]	11[63]	GAACAAACAAGCGCCATTCGCCATGATGTGCT	32	#cc0000
0[207]	1[191]	CATAACGCCAAAAGGAATTACGAGACTTTAAT	32	#cc0000
2[175]	0[176]	CTGACGAGGATGGTTTAATTTCAGCATAGT	30	#cc0000
1[32]	3[31]	ATGCTTTGTCATTTTTGCGGATTTAATTGC	30	#cc0000
2[111]	0[112]	GAACCAGAGTCAGAAGCAAAGCGGCGAGAGGC	32	#cc0000
10[47]	8[48]	CGCAACTGAACAACCCGTCGGATTAATTCGCG	32	#cc0000
6[79]	4[80]	CAATATGACCCTGTAATACTTTTGCTGAAA	30	#cc0000
8[215]	6[208]	CCAATAGGAACCCATGGTCGTCTTTCCAGACGCTTGATAC	40	#cc0000
0[47]	1[31]	TACTGCGGAATCGTCATAAATATCCCCTCAA	31	#cc0000
6[300]	7[287]	AAATCTCCAAAAAAAAGGCTCAGAATAGA	29	#cc0000
7[32]	9[31]	AGTCTGGTCCTGTAGCCAGCTTTAAATGTG	30	#cc0000
10[271]	8[272]	AGTAAGCGGGTTGATATAAGTATAACCGCC	30	#cc0000
7[9]	6[15]	AGGCTATCAGGTCATTTTTGAGAG	24	#cc0000
22[287]	23[290]	CCTTTTTATAGCAATAGCT	19	#cc0000
18[287]	20[287]	GAAAATTCAAGGTGGCAACATATAAACGGAATA	33	#cc0000
20[303]	19[307]	GCAATAATAAAGAAACGCAA	20	#cc0000
6[175]	4[176]	CGCCCACGAGGGAGTTAAAGGCCAAACAAA	30	#cc0000
9[256]	11[255]	GTCGAGAGTCATACATGGCTTTTGTGATATTC	32	#cc0000
5[128]	7[127]	TAGAACCGTGTAGGTAAAGATTCCCCAAAA	30	#cc0000
10[239]	8[240]	GGAGTGTACTCAGTACCAGGCGGAGCCACCAC	32	#cc0000
9[96]	11[95]	GGTCACGTCGGCACCGCTTCTGGTGCCAGGGT	32	#cc0000
11[128]	13[132]	AGTGCCATCCCCGGGTACCGAGGGTTTGCGTATT	34	#cc0000
